# Biosynthesis and Physiological Significance of Organ-Specific Flavonol Glycosides in Solanaceae

**DOI:** 10.1101/2025.03.27.645607

**Authors:** Doosan Shin, Haohao Zhao, Ethan Tucker, Keun Ho Cho, Dake Liu, Zhixin Wang, Scott Latimer, Gilles Basset, Yu Wang, Yousong Ding, Jeongim Kim

## Abstract

Flavonols are subclasses of flavonoids, with hundreds of structures identified in plants. This chemical diversity primarily arises from glycosylation, where sugars are selectively added to the flavonol backbone. While flavonol profiles vary across species and organs, the evolutionary forces shaping this chemodiversity and the physiological significance of specific glycosides remain a mystery. Here, we reveal that finely tuned transcriptional regulation and the sugar selectivity of glycosyltransferases drive the formation of distinct organ specific flavonol profiles and a specific flavonol is necessary for male fertility. In Solanaceae pollen, two flavonol glycosides, K2 (kaempferol 3-*O*-glucosyl(1 → 2)galactoside) and Q2 (quercetin 3-*O*-glucosyl(1 → 2)galactoside), are exclusively accumulated. K2 is evolutionarily conserved, while Q2 was lost over time. Consistently, K2 is essential for male fertility, whereas Q2 and aglycones fail to rescue fertility defects. These findings suggest that individual flavonol glycosides have distinct physiological roles, either actively maintained or discarded through evolutionary selection.
