## Supplementary Table S1 for "Biosynthesis and Physiological Significance of Organ-Specific Flavonol Glycosides in Solanaceae"

### Sheet: Compound info
Compound id	Standard chemical	Acronym	Name	Formula	Retension time (min)	Exact molecular weight	[M-H]- m/z
1	X	FGGG-1	Flavonol trihexoside	C33H40O20	8.88	756.211	755.203
2	X	K2	Kaempferol-3-O-galactoside-2''-O-glucoside	C27H30O16	10.74	610.153	609.146
3	X	FGGG-2	Flavonol dihexoside pentoside	C32H38O20	10.75	742.196	741.188
4	O	Q1	Quercetin-3-O-galatcoside (Hyperoside)	C21H20O12	11.61	464.096	463.088
5	O	Q4	Quercetin-3-O-glucoside-6''-O-rhamnoside (Rutin)	C27H30O16	11.61	610.153	609.146
6	O	Q3	Quercetin-3-O-glucoside (Isoquercitrin)	C21H20O12	11.93	464.096	463.088
7	O	K1	Kaempferol-3-O-galatcoside (Trifolin)	C21H20O11	12.81	448.101	447.093
8	O	K4	Kaempferol-3-O-glucoside-6''-O-rhamnoside (Nicotiflorin)	C27H30O15	13.06	594.159	593.151
9	O	K3	Kaempferol-3-O-glucoside (Astragalin)	C21H20O11	13.42	448.101	447.093
10	O	Q	Quercetin	C15H10O7	17.2	302.043	301.035
11	O	K	Kaempferol	C15H10O6	20.12	286.048	285.04

### Sheet: Peak area
Sample Type	Sample Name	Sample Conc.	ISTD Conc.	ISTD Area	Area	Area	Area	Area	Area	Area	Area	Area	Area	Area	Area		Acronym	Name
		(mg/mL)	(μM)	3,4,5-TA	FGGG-1	K2	FGGG-2	Q1	Q4	Q3	K1	K4	K3	Q	K		FGGG-1	Flavonol trihexoside
Leaf	L1	50	12.5	432.955	135497	3203	1.13416e+06	1940.42	1.53794e+07	2.01717e+06	n.d.	5.53507e+06	338302	2265.22	289.333		K2	Kaempferol-3-O-galactoside-2''-O-glucoside
Leaf	L2	50	12.5	414.643	83786	357	1.1185e+06	2196.6	1.3287e+07	1.23232e+06	n.d.	3.2732e+06	150231	2876.15	253.529		FGGG-2	Flavonol dihexoside pentoside
Leaf	L3	50	12.5	478.634	127189	1377	1.44143e+06	2009.5	1.43602e+07	1.81196e+06	n.d.	5.52718e+06	242675	2024.72	284.476		Q3	Quercetin-3-O-glucoside (Isoquercitrin)
Leaf	L4	50	12.5	482.266	96486	420	1.23066e+06	2204.71	1.38816e+07	1.41812e+06	n.d.	3.97988e+06	180300	2412.09	315.858		Q4	Quercetin-3-O-glucoside-6''-O-rhamnoside (Rutin)
Hypocotyl	H1	50	12.5	496.374	1136	97	37956.9	1010.63	3.61038e+06	84575.3	n.d.	115487	13068.3	931.63	133.99		Q1	Quercetin-3-O-galatcoside (Hyperoside)
Hypocotyl	H2	50	12.5	463.315	510	105	20056.2	1104.04	3.44257e+06	22123.1	n.d.	75129.1	3029.21	929.447	127.969		K1	Kaempferol-3-O-galatcoside (Trifolin)
Hypocotyl	H3	50	12.5	475.505	548	126	17621.3	1058.02	2.84609e+06	26105	n.d.	65208.1	4043.45	1028.56	135.812		K4	Kaempferol-3-O-glucoside-6''-O-rhamnoside (Nicotiflorin)
Hypocotyl	H4	50	12.5	435.298	860	87	27144.6	1194.31	3.24685e+06	65499.4	n.d.	95267.3	10157.9	21.2046	111.466		K3	Kaempferol-3-O-glucoside (Astragalin)
Internode	I1	50	12.5	423.542	36529	n.d.	1.49614e+06	2118.29	1.51029e+07	532602	n.d.	2.47322e+06	110068	788.271	185.968		Q	Quercetin
Internode	I2	50	12.5	451.34	37751	n.d.	1.55302e+06	2317.77	1.55004e+07	551025	n.d.	2.57581e+06	115091	895.28	173.813		K	Kaempferol
Internode	I3	50	12.5	459.585	36015	n.d.	1.47449e+06	2401.52	1.49171e+07	528112	n.d.	2.4684e+06	110093	900.625	160.263
Internode	I4	50	12.5	492.643	30091	n.d.	1.14891e+06	2028.7	1.33633e+07	427465	n.d.	1.99421e+06	124212	990.197	161.32
Root	R1	50	12.5	483.442	378	n.d.	437.784	1084.99	83510.8	2629.95	n.d.	5045.37	483.271	737.265	72.6344
Root	R2	50	12.5	469.379	362	n.d.	405.455	1211.3	66998.3	2320.65	n.d.	4508.37	362.157	717.553	98.9202
Root	R3	50	12.5	449.548	195	n.d.	n.d.	1143.57	55802.3	1893.69	n.d.	2549.95	333.081	766.253	75.0923
Root	R4	50	12.5	466.329	370	n.d.	n.d.	949.164	18453.7	1409.19	n.d.	2153.68	184.45	812.941	79.5076
Petal	PE1	50	12.5	457.615	92054	106533	148331	1657.25	7.07687e+06	143449	3389.3	4.02099e+06	116749	1609.92	556.273
Petal	PE2	50	12.5	459.488	81593	82492	221478	1949.12	8.593e+06	216253	4801.03	3.98563e+06	127349	1452.12	531.813
Petal	PE3	50	12.5	477.715	61930	111065	262538	1762.7	7.91599e+06	227699	2345.93	4.21158e+06	157498	1521.32	575.532
Petal	PE4	50	12.5	475.428	85237	105884	193527	1906.86	8.59812e+06	196024	3913.81	4.1374e+06	134335	1553.44	502.542
Sepal	SR1	50	12.5	500.223	93954	5165	2.36009e+06	2910.47	2.11185e+07	648831	n.d.	3.2373e+06	103136	2031.87	317.455
Sepal	SR2	50	12.5	502.993	114963	6386	2.99567e+06	3521.63	2.24141e+07	737131	n.d.	4.26871e+06	157071	4372.18	564.889
Sepal	SR3	50	12.5	440.427	93782	1837	2.97056e+06	2948.39	2.02264e+07	779184	n.d.	4.44111e+06	177241	2290.67	313.078
Sepal	SR4	50	12.5	452.419	94034	7664	2.57426e+06	2930.59	2.04039e+07	644525	n.d.	3.46539e+06	110798	3002.04	317.493
Pollen	P1	28.57	80	2714.32	188	3178660	1900.31	2055.3	3.6525e+06	34043.9	54454.1	387791	37158.7	5313.5	40010.9
Pollen	P2	28.57	80	2702	173	2691761	1539.98	2194.46	4.44788e+06	35546.6	52814.2	390101	35489.5	4638.43	39350.5
Pollen	P3	28.57	80	2715.68	150	2554388	1583.3	2719.47	4.75859e+06	34649.4	52838.7	387419	36284.1	4703.55	40488.2
Pollen	P4	28.57	80	2721.01	99	2471058	1541.52	2369.17	4.48218e+06	32442.5	49116.3	358077	33749.5	4708.91	39059.5
Green fruit flesh	GF1	50	12.5	492.807	687	n.d.	84540.2	1089.94	613045	6146.23	n.d.	64460.1	1978.51	1410.07	158.927
Green fruit flesh	GF2	50	12.5	475.153	1739	n.d.	73131.3	1027.97	659285	7335.81	n.d.	122253	3443.47	1232.87	134.151
Green fruit flesh	GF3	50	12.5	463.358	2501	n.d.	170509	1031.31	1.20397e+06	22842.9	n.d.	243103	11803.7	1232.83	133.251
Green fruit flesh	GF4	50	12.5	484.836	1655	n.d.	96108	1005.02	765829	11845.6	n.d.	152669	6269.35	1114.67	106.219
Green fruit peel	GP1	50	12.5	450.66	4650	n.d.	1.96682e+06	2362.74	1.23669e+07	235774	n.d.	2.34008e+06	71433.5	7880.66	323.644
Green fruit peel	GP2	50	12.5	468.568	7863	n.d.	2.05776e+06	1863.53	1.30531e+07	258427	n.d.	3.85768e+06	90698.5	6534.77	304.651
Green fruit peel	GP3	50	12.5	470.98	5338	n.d.	2.07602e+06	2182.16	1.48655e+07	243256	n.d.	3.11694e+06	67710.9	8279.14	336.762
Green fruit peel	GP4	50	12.5	447.589	6040	n.d.	2.20559e+06	2657.31	1.51091e+07	285181	n.d.	3.45244e+06	86191.3	8407.35	410.441
Red fruit flesh	RF1	50	12.5	472.36	15301	8185	44474.3	1191.24	283347	4444.46	n.d.	74782.9	10089.7	1256.09	299.699
Red fruit flesh	RF2	50	12.5	484.818	47399	5856	126149	1208	834535	7264.6	n.d.	211794	5125.95	1406.69	210.874
Red fruit flesh	RF3	50	12.5	489.359	28751	10526	120257	1215.79	463449	4258.85	n.d.	113638	6980.1	2364.43	384.068
Red fruit flesh	RF4	50	12.5	483.18	18612	2071	54995.3	1163.51	286073	3126.04	n.d.	74076.1	2333.27	1378.07	194.031
Red fruit peel	RP1	50	12.5	455.092	1299737	170	6.10078e+06	6205.54	3.78898e+07	547500	n.d.	1.40913e+07	115551	54488.8	5130.34
Red fruit peel	RP2	50	12.5	477.875	2079184	176	5.48119e+06	8525.23	3.86031e+07	958543	n.d.	1.93793e+07	207133	68162.5	5858.06
Red fruit peel	RP3	50	12.5	462.8	1717240	162	6.13068e+06	9772.49	4.85788e+07	1.16736e+06	n.d.	2.11093e+07	183588	94081.4	9685.37
Red fruit peel	RP4	50	12.5	443.492	1635480	326	5.49343e+06	7601.17	3.46313e+07	720782	n.d.	1.64466e+07	148981	61598.7	6083.6

### Sheet: Norm peak area
Sample Type	Sample Name	ISTD Norm Area	Norm Area	Norm Area	Norm Area	Norm Area	Norm Area	Norm Area	Norm Area	Norm Area	Norm Area	Norm Area	Norm Area		Acronym	Name
		3,4,5-TA	FGGG-1	K2	FGGG-2	Q1	Q4	Q3	K1	K4	K3	Q	K		FGGG-1	Flavonol trihexoside
Leaf	L1	432.955	313	7.4	2619.6	4.5	35522	4659.1	n.d.	12784.4	781.4	5.2	0.7		K2	Kaempferol-3-O-galactoside-2''-O-glucoside
Leaf	L2	414.643	202.1	0.9	2697.5	5.3	32044.4	2972	n.d.	7894	362.3	6.9	0.6		FGGG-2	Flavonol dihexoside pentoside
Leaf	L3	478.634	265.7	2.9	3011.5	4.2	30002.5	3785.7	n.d.	11547.8	507	4.2	0.6		Q3	Quercetin-3-O-glucoside (Isoquercitrin)
Leaf	L4	482.266	200.1	0.9	2551.8	4.6	28784.1	2940.5	n.d.	8252.5	373.9	5	0.7		Q4	Quercetin-3-O-glucoside-6''-O-rhamnoside (Rutin)
Hypocotyl	H1	496.374	2.3	0.2	76.5	2	7273.5	170.4	n.d.	232.7	26.3	1.9	0.3		Q1	Quercetin-3-O-galatcoside (Hyperoside)
Hypocotyl	H2	463.315	1.1	0.2	43.3	2.4	7430.3	47.7	n.d.	162.2	6.5	2	0.3		K1	Kaempferol-3-O-galatcoside (Trifolin)
Hypocotyl	H3	475.505	1.2	0.3	37.1	2.2	5985.4	54.9	n.d.	137.1	8.5	2.2	0.3		K4	Kaempferol-3-O-glucoside-6''-O-rhamnoside (Nicotiflorin)
Hypocotyl	H4	435.298	2	0.2	62.4	2.7	7458.9	150.5	n.d.	218.9	23.3	0	0.3		K3	Kaempferol-3-O-glucoside (Astragalin)
Internode	I1	423.542	86.2	n.d.	3532.5	5	35658.7	1257.5	n.d.	5839.4	259.9	1.9	0.4		Q	Quercetin
Internode	I2	451.34	83.6	n.d.	3440.9	5.1	34343.1	1220.9	n.d.	5707	255	2	0.4		K	Kaempferol
Internode	I3	459.585	78.4	n.d.	3208.3	5.2	32457.8	1149.1	n.d.	5370.9	239.5	2	0.3
Internode	I4	492.643	61.1	n.d.	2332.1	4.1	27125.7	867.7	n.d.	4048	252.1	2	0.3
Root	R1	483.442	0.8	n.d.	0.9	2.2	172.7	5.4	n.d.	10.4	1	1.5	0.2
Root	R2	469.379	0.8	n.d.	0.9	2.6	142.7	4.9	n.d.	9.6	0.8	1.5	0.2
Root	R3	449.548	0.4	n.d.	ND	2.5	124.1	4.2	n.d.	5.7	0.7	1.7	0.2
Root	R4	466.329	0.8	n.d.	ND	2	39.6	3	n.d.	4.6	0.4	1.7	0.2
Petal	PE1	457.615	201.2	232.8	324.1	3.6	15464.7	313.5	7.4	8786.8	255.1	3.5	1.2
Petal	PE2	459.488	177.6	179.5	482	4.2	18701.2	470.6	10.4	8674.1	277.2	3.2	1.2
Petal	PE3	477.715	129.6	232.5	549.6	3.7	16570.5	476.6	4.9	8816.1	329.7	3.2	1.2
Petal	PE4	475.428	179.3	222.7	407.1	4	18085	412.3	8.2	8702.5	282.6	3.3	1.1
Sepal	SR1	500.223	187.8	10.3	4718.1	5.8	42218.2	1297.1	n.d.	6471.7	206.2	4.1	0.6
Sepal	SR2	502.993	228.6	12.7	5955.7	7	44561.5	1465.5	n.d.	8486.6	312.3	8.7	1.1
Sepal	SR3	440.427	212.9	4.2	6744.7	6.7	45924.4	1769.2	n.d.	10083.6	402.4	5.2	0.7
Sepal	SR4	452.419	207.8	16.9	5690	6.5	45099.6	1424.6	n.d.	7659.7	244.9	6.6	0.7
Pollen	P1	424.112	0.4	7494.9	4.5	4.8	8612.1	80.3	128.4	914.4	87.6	12.5	94.3
Pollen	P2	422.188	0.4	6375.7	3.6	5.2	10535.3	84.2	125.1	924	84.1	11	93.2
Pollen	P3	424.324	0.4	6019.9	3.7	6.4	11214.5	81.7	124.5	913	85.5	11.1	95.4
Pollen	P4	425.158	0.2	5812.1	3.6	5.6	10542.4	76.3	115.5	842.2	79.4	11.1	91.9
Green fruit flesh	GF1	492.807	1.4	n.d.	171.5	2.2	1244	12.5	n.d.	130.8	4	2.9	0.3
Green fruit flesh	GF2	475.153	3.7	n.d.	153.9	2.2	1387.5	15.4	n.d.	257.3	7.2	2.6	0.3
Green fruit flesh	GF3	463.358	5.4	n.d.	368	2.2	2598.4	49.3	n.d.	524.7	25.5	2.7	0.3
Green fruit flesh	GF4	484.836	3.4	n.d.	198.2	2.1	1579.6	24.4	n.d.	314.9	12.9	2.3	0.2
Green fruit peel	GP1	450.66	10.3	n.d.	4364.3	5.2	27441.9	523.2	n.d.	5192.6	158.5	17.5	0.7
Green fruit peel	GP2	468.568	16.8	n.d.	4391.6	4	27857.5	551.5	n.d.	8232.9	193.6	13.9	0.7
Green fruit peel	GP3	470.98	11.3	n.d.	4407.9	4.6	31563	516.5	n.d.	6618	143.8	17.6	0.7
Green fruit peel	GP4	447.589	13.5	n.d.	4927.7	5.9	33756.6	637.1	n.d.	7713.4	192.6	18.8	0.9
Red fruit flesh	RF1	472.36	32.4	17.3	94.2	2.5	599.9	9.4	n.d.	158.3	21.4	2.7	0.6
Red fruit flesh	RF2	484.818	97.8	12.1	260.2	2.5	1721.3	15	n.d.	436.9	10.6	2.9	0.4
Red fruit flesh	RF3	489.359	58.8	21.5	245.7	2.5	947.1	8.7	n.d.	232.2	14.3	4.8	0.8
Red fruit flesh	RF4	483.18	38.5	4.3	113.8	2.4	592.1	6.5	n.d.	153.3	4.8	2.9	0.4
Red fruit peel	RP1	455.092	2856	0.4	13405.6	13.6	83257.4	1203.1	n.d.	30963.6	253.9	119.7	11.3
Red fruit peel	RP2	477.875	4350.9	0.4	11469.9	17.8	80780.7	2005.8	n.d.	40553.1	433.4	142.6	12.3
Red fruit peel	RP3	462.8	3710.5	0.4	13246.9	21.1	104967	2522.4	n.d.	45612.1	396.7	203.3	20.9
Red fruit peel	RP4	443.492	3687.7	0.7	12386.8	17.1	78087.8	1625.2	n.d.	37084.3	335.9	138.9	13.7
