## Supplementary Table S2 for "Biosynthesis and Physiological Significance of Organ-Specific Flavonol Glycosides in Solanaceae"

### Sheet: Raw TMP value (UGTs)
	TPM (downloaded from https://conekt.sbs.ntu.edu.sg)
	Solyc10g083440.2.1	Solyc07g006720.4.1	Solyc09g059170.3.1	Solyc10g008860.1.1	Solyc04g010110.3.1	Solyc04g079030.2.1	Solyc04g079050.3.1
Ovule (0-1 DPA)	116.088	0.0326277	18.9974	0	20.6808	0.229183	2.51323
Ovule (2 & 5 DPA)	43.9526	0	5.23884	0	13.1515	0.116737	1.69917
Ovary	15.3062	0.25562	53.8951	0.0726782	12.5613	0.28108	3.57448
Microspore	1.75613	0.813494	7.3601	1.42634	4.51163	37.9866	0.721027
Generative cell	0.158133	10.6204	0.512319	1.62546	0.284363	0.0618489	0.0255059
Pollen	0.0308031	53.732	0.0230336	1.36247	0.207765	0.140264	0.160517
Sperm cell	0	68.1824	0.135676	1.25579	0.14853	0.182242	0.648272
Pollen grain	0.00261762	179.988	0.0106973	1.78703	0.142912	0.131155	0.349076
Pollen tube	0.00783196	145.384	0.00357946	1.43632	0.130244	0.133433	0.368328
Pollen tube (1.5h)	0	35.9267	0	0.83514	0.0814855	0.108762	0.151337
Pollen tube (3h)	0	41.4804	0	0.949786	0.114272	0.133788	0.22507
Pollen tube (9h)	0	39.3517	0.0114433	1.13626	0.104253	0.138399	0.102611
Pistil	34.6062	0.0748053	66.7128	0.0183143	15.0161	0.849079	8.85351
Style (before flowering)	4.12003	8.41754	54.9572	0.271775	13.2278	0.445167	3.78398
Style (after flowering)	0.485127	3.83359	47.9673	0.0638312	9.14286	0.662505	6.7057
Style (pollinated, after flowering)	0.669258	24.2536	41.294	0.165093	8.39908	0.372308	4.83922
Flower (buds)	49.3882	30.4438	89.1267	4.56067	13.3491	1.41081	41.5476
Flowers	18.5489	13.5788	117.234	0.827746	9.01265	3.26758	49.2308
Ovary wall/pericarp (0-1 DPA)	7.71657	0.0281086	36.1495	0	14.724	0.46139	5.06912
Ovary wall/pericarp (2 & 5 DPA)	2.79491	0	11.4109	0	11.4932	0.650066	8.27423
Pericarp/Exocarp (4 DPA)	19.0877	0.0360709	112.887	0	14.7189	0.845447	22.4959
Pericarp	23.2571	0	7.25681	0.55848	21.0975	0.206901	0.46293
Pericarp (5 DPA)	46.2817	0	144.91	0.0568602	14.4264	1.29612	36.1931
Pericarp (7 DPA)	49.5087	0.0651446	144.098	0.0695384	14.925	0.996873	27.1406
Pericarp (10 DPA)	41.5428	0.0231168	110.523	0.0956182	13.3818	0.515194	13.978
Fruit (mature green)	27.9996	0	8.43027	3.06658	13.7115	0.200195	1.73076
Fruit (breaker stage)	16.5337	0	5.87465	0.228273	16.6778	0.246762	1.9045
Septum (7 DPA)	14.8451	0.042037	71.9386	0	15.1602	1.28674	28.1122
Septum (10 DPA)	2.01013	0.288642	53.2764	0.00682244	14.2902	0.295003	7.83138
Septum/Seed (4 DPA)	12.0509	0.063599	59.8155	0	14.5451	0.782322	20.3137
Seed (5 DPA)	32.7849	0.00631051	114.139	0.0284864	15.185	1.28802	38.002
Seed (7 DPA)	34.4871	0.0262783	93.0845	0.0196324	15.8059	0.845097	20.7758
Seed (10 DPA)	32.0614	0.0478791	77.6673	0.0641858	18.0107	0.498498	11.7464
Seeds (10 DPA)	26.1696	0	60.6303	0	6.95813	0.0248074	5.31763
Seeds (20 DPA)	7.61664	0.037508	18.6025	2.90108	18.9572	0.189173	2.33956
Seeds (30 DPA)	16.8767	0	3.79397	5.99568	8.6143	0.797431	0.274109
Seeds (Pk-stem)	13.0844	0	0.137423	8.91517	9.70086	0.190205	0.350673
Seeds (Br-stem)	17.3928	0	0.234994	9.1967	9.52981	0.353552	0.183663
Seeds (Pk-equatorial)	11.4203	0	0.282879	6.23938	9.06232	0.198387	0.107084
Seeds (Pk-stylar)	23.7918	0	0.099021	8.77654	12.0002	0.482014	0.228494
Seeds (Br-stylar)	23.8005	0	0.565038	7.32356	9.67305	0.198135	0.320844
Seeds	38.8167	0	4.70445	7.49906	8.85059	0.486816	0.239738
Seeds (RR)	19.9097	0	0	7.8494	14.657	0.389169	0.44896
Seeds (LR)	16.4003	0	0	9.31094	11.513	0.349142	0.219867
Seeds (MG-equatorial)	60.0729	0	8.06561	8.41973	9.74207	0.905701	0.165294
Hypocotyl	56.0422	0.0767728	213.284	0	9.12611	6.85763	49.7221
Seedling (leaves)	5.32213	0	14.5479	0	5.42299	0.846803	23.9469
Seedling (roots)	2.53262	0.0148766	6.84735	0	9.78328	14.0996	5.51133
Callus	0.734437	0.0396308	0.351838	0.071387	8.92062	0.103149	0.207556
Meristem (vegetative)	38.8242	0	63.8015	0	16.6546	0.330957	26.726
Meristem	35.8939	0	30.924	0	25.5081	0.934114	20.8751
Apical meristem	13.467	0	13.8022	0.0084911	7.94313	2.22459	36.4886
Leaf	48.1991	0.0087095	142.466	0.0103913	8.34552	4.7596	66.8732
Root	0.986964	0	1.0679	0	8.04109	7.33985	3.05173
Root (differentiation zone)	1.8993	0	0.72631	0.0140563	6.32527	19.965	3.47359
Root (elongation zone)	0.254222	0	2.17333	0	10.8132	1.82761	0.506275
Root (meristematic zone)	0	0	0	0	11.3198	1.44425	0.0517283
Root hair cells	0.78487	0	0.0480551	0	5.58775	14.5098	2.1174

### Sheet: Norm TMP value (UGTs)
	TPMnorm = TPM/TPM(max value in each gene across organs)
	Solyc10g083440.2.1	Solyc07g006720.4.1	Solyc09g059170.3.1	Solyc10g008860.1.1	Solyc04g010110.3.1	Solyc04g079030.2.1	Solyc04g079050.3.1
Ovule (0-1 DPA)	1	0.00018128	0.0890709	0	0.810755	0.00603326	0.0375821
Ovule (2 & 5 DPA)	0.378614	0	0.0245627	0	0.515582	0.00307311	0.0254089
Ovary	0.13185	0.00142021	0.252692	0.00780567	0.492442	0.00739944	0.0534516
Microspore	0.0151275	0.00451971	0.0345084	0.15319	0.176871	1	0.010782
Generative cell	0.00136218	0.0590061	0.00240205	0.174576	0.011148	0.00162818	0.00038141
Pollen	0.00026534	0.298531	0.000108	0.14633	0.00814506	0.00369246	0.00240032
Sperm cell	0	0.378817	0.00063613	0.134873	0.00582284	0.00479752	0.00969406
Pollen grain	2.25e-05	1	5.02e-05	0.191928	0.00560259	0.00345266	0.00521997
Pollen tube	6.75e-05	0.807741	1.68e-05	0.154262	0.00510598	0.00351264	0.00550785
Pollen tube (1.5h)	0	0.199606	0	0.0896945	0.0031945	0.00286315	0.00226305
Pollen tube (3h)	0	0.230462	0	0.102008	0.00447983	0.00352198	0.00336562
Pollen tube (9h)	0	0.218635	5.37e-05	0.122035	0.00408705	0.00364336	0.00153441
Pistil	0.298103	0.00041561	0.312788	0.00196697	0.58868	0.022352	0.132393
Style (before flowering)	0.0354905	0.0467672	0.257671	0.0291888	0.518574	0.011719	0.0565844
Style (after flowering)	0.00417896	0.0212991	0.224899	0.0068555	0.35843	0.0174405	0.100275
Style (pollinated, after flowering)	0.00576509	0.134751	0.19361	0.0177311	0.329271	0.00980102	0.0723641
Flower (buds)	0.425438	0.169144	0.417878	0.489818	0.523329	0.0371396	0.62129
Flowers	0.159783	0.0754429	0.549663	0.0889004	0.353325	0.0860193	0.736182
Ovary wall/pericarp (0-1 DPA)	0.0664717	0.00015617	0.16949	0	0.577226	0.0121461	0.0758019
Ovary wall/pericarp (2 & 5 DPA)	0.0240757	0	0.053501	0	0.450571	0.017113	0.12373
Pericarp/Exocarp (4 DPA)	0.164424	0.00020041	0.529279	0	0.577027	0.0222564	0.336396
Pericarp	0.20034	0	0.0340241	0.0599811	0.82709	0.00544669	0.00692251
Pericarp (5 DPA)	0.398678	0	0.679423	0.00610682	0.565561	0.0341205	0.54122
Pericarp (7 DPA)	0.426475	0.00036194	0.675614	0.00746847	0.585108	0.0262427	0.405851
Pericarp (10 DPA)	0.357856	0.00012844	0.518196	0.0102694	0.524609	0.0135625	0.209022
Fruit (mature green)	0.241193	0	0.039526	0.329352	0.537534	0.00527014	0.0258812
Fruit (breaker stage)	0.142424	0	0.0275438	0.0245167	0.653824	0.00649602	0.0284793
Septum (7 DPA)	0.127878	0.00023356	0.33729	0	0.59433	0.0338734	0.42038
Septum (10 DPA)	0.0173156	0.00160367	0.249791	0.00073273	0.560224	0.00776598	0.117108
Septum/Seed (4 DPA)	0.103809	0.00035335	0.28045	0	0.570217	0.0205947	0.303765
Seed (5 DPA)	0.282414	3.51e-05	0.535151	0.00305946	0.5953	0.0339073	0.56827
Seed (7 DPA)	0.297077	0.000146	0.436434	0.00210853	0.619642	0.0222472	0.310674
Seed (10 DPA)	0.276182	0.00026601	0.36415	0.00689359	0.706078	0.013123	0.175651
Seeds (10 DPA)	0.225429	0	0.28427	0	0.272781	0.00065306	0.0795181
Seeds (20 DPA)	0.0656109	0.00020839	0.0872195	0.311578	0.743184	0.00497999	0.0349851
Seeds (30 DPA)	0.145378	0	0.0177883	0.64394	0.337708	0.0209924	0.00409894
Seeds (Pk-stem)	0.112711	0	0.00064432	0.957494	0.380305	0.00500717	0.00524385
Seeds (Br-stem)	0.149824	0	0.00110179	0.987731	0.373599	0.00930727	0.00274644
Seeds (Pk-equatorial)	0.0983762	0	0.0013263	0.670113	0.355272	0.00522255	0.0016013
Seeds (Pk-stylar)	0.204946	0	0.00046427	0.942606	0.470445	0.012689	0.00341683
Seeds (Br-stylar)	0.205021	0	0.00264923	0.786554	0.379215	0.00521591	0.0047978
Seeds	0.334373	0	0.0220572	0.805403	0.346972	0.0128155	0.00358497
Seeds (RR)	0.171506	0	0	0.84303	0.574604	0.0102449	0.0067136
Seeds (LR)	0.141275	0	0	1	0.451347	0.00919118	0.00328782
Seeds (MG-equatorial)	0.517477	0	0.0378163	0.904284	0.381921	0.0238426	0.00247175
Hypocotyl	0.482756	0.00042654	1	0	0.357773	0.180528	0.743529
Seedling (leaves)	0.0458456	0	0.0682088	0	0.212599	0.0222921	0.358094
Seedling (roots)	0.0218164	8.27e-05	0.0321044	0	0.383536	0.371173	0.0824146
Callus	0.00632655	0.00022019	0.00164962	0.007667	0.349717	0.00271541	0.00310373
Meristem (vegetative)	0.334438	0	0.299139	0	0.652916	0.00871245	0.399652
Meristem	0.309195	0	0.14499	0	1	0.0245906	0.312159
Apical meristem	0.116007	0	0.0647128	0.00091195	0.311396	0.0585623	0.545639
Leaf	0.415194	4.84e-05	0.667963	0.00111603	0.327171	0.125297	1
Root	0.00850185	0	0.00500694	0	0.315237	0.193222	0.0456346
Root (differentiation zone)	0.0163609	0	0.00340537	0.00150965	0.247971	0.52558	0.0519429
Root (elongation zone)	0.00218991	0	0.0101899	0	0.423912	0.0481119	0.00757067
Root (meristematic zone)	0	0	0	0	0.443774	0.0380199	0.00077353
Root hair cells	0.00676099	0	0.00022531	0	0.219058	0.381971	0.0316629

### Sheet: Raw TPM value (SlFST1)
	TPM (downloaded from https://conekt.sbs.ntu.edu.sg)
	SlFST1 (Solyc03g113440)
Ovule (0-1 DPA)	0
Ovule (2 & 5 DPA)	0
Ovary	0.163322
Microspore	1.77076
Generative cell	18.017
Pollen	240.084
Sperm cell	41.691
Pollen grain	207.68
Pollen tube	202.068
Pollen tube (1.5h)	269.436
Pollen tube (3h)	272.557
Pollen tube (9h)	270.224
Pistil	0.0103229
Style (before flowering)	6.99625
Style (after flowering)	2.99724
Style (pollinated, after flowering)	18.7789
Flower (buds)	14.7329
Flowers	44.3116
Ovary wall/pericarp (0-1 DPA)	0.0736943
Ovary wall/pericarp (2 & 5 DPA)	0
Pericarp/Exocarp (4 DPA)	0
Pericarp	0.99295
Pericarp (5 DPA)	0.0186999
Pericarp (7 DPA)	0.00980572
Pericarp (10 DPA)	0.00246497
Fruit (mature green)	3.27554
Fruit (breaker stage)	0.0665668
Septum (7 DPA)	0.0342171
Septum (10 DPA)	0
Septum/Seed (4 DPA)	0.0339517
Seed (5 DPA)	0.385448
Seed (7 DPA)	0.125325
Seed (10 DPA)	0.0670882
Seeds (10 DPA)	0
Seeds (20 DPA)	0.45653
Seeds (30 DPA)	5.4943
Seeds (Pk-stem)	3.43368
Seeds (Br-stem)	3.74367
Seeds (Pk-equatorial)	2.60446
Seeds (Pk-stylar)	3.3211
Seeds (Br-stylar)	3.40514
Seeds	4.93908
Seeds (RR)	1.92717
Seeds (LR)	3.20851
Seeds (MG-equatorial)	8.55004
Hypocotyl	0.00496363
Seedling (leaves)	0.00747019
Seedling (roots)	0
Callus	0.131312
Meristem (vegetative)	0.254464
Meristem	0.0660077
Apical meristem	0.0665955
Leaf	0.0986687
Root	0
Root (differentiation zone)	0.00844307
Root (elongation zone)	0
Root (meristematic zone)	0
Root hair cells	0

### Sheet: Raw TPM value (SlF3'H)
	TPM (downloaded from https://conekt.sbs.ntu.edu.sg)
	SlF3'H (Solyc03g115220)
Ovule (0-1 DPA)	5.67816
Ovule (2 & 5 DPA)	2.83056
Ovary	4.1905
Microspore	7.53318
Generative cell	0.460422
Pollen	0.0236933
Sperm cell	0.172524
Pollen grain	0.0198833
Pollen tube	0.00855659
Pollen tube (1.5h)	0.00294972
Pollen tube (3h)	0.00837368
Pollen tube (9h)	0.0160161
Pistil	8.1123
Style (before flowering)	18.7169
Style (after flowering)	8.97643
Style (pollinated, after flowering)	6.37778
Flower (buds)	38.6153
Flowers	37.1049
Ovary wall/pericarp (0-1 DPA)	6.49644
Ovary wall/pericarp (2 & 5 DPA)	3.15619
Pericarp/Exocarp (4 DPA)	24.076
Pericarp	6.15183
Pericarp (5 DPA)	13.0614
Pericarp (7 DPA)	18.6884
Pericarp (10 DPA)	13.4255
Fruit (mature green)	3.61498
Fruit (breaker stage)	8.01688
Septum (7 DPA)	10.3587
Septum (10 DPA)	3.67128
Septum/Seed (4 DPA)	4.57698
Seed (5 DPA)	2.56138
Seed (7 DPA)	3.03405
Seed (10 DPA)	5.42127
Seeds (10 DPA)	1.18305
Seeds (20 DPA)	1.89647
Seeds (30 DPA)	0.491266
Seeds (Pk-stem)	2.84773
Seeds (Br-stem)	2.28357
Seeds (Pk-equatorial)	2.71568
Seeds (Pk-stylar)	2.56096
Seeds (Br-stylar)	1.4646
Seeds	2.03495
Seeds (RR)	6.17988
Seeds (LR)	4.62797
Seeds (MG-equatorial)	1.18871
Hypocotyl	6.74216
Seedling (leaves)	0.810753
Seedling (roots)	19.4137
Callus	1.64196
Meristem (vegetative)	26.7384
Meristem	11.3168
Apical meristem	3.04273
Leaf	48.6848
Root	5.80139
Root (differentiation zone)	0.698231
Root (elongation zone)	0.377561
Root (meristematic zone)	1.02485
Root hair cells	3.09212
